# BAP1 deletion in hepatocytes primes an inflammatory transcriptional response

**DOI:** 10.1101/2025.10.31.685807

**Authors:** William C. Nenad, Peyton Kuhlers, Ian R. Sturgill, Irene Biju, Max Bucklan, Lindsey Hernandez, Lee-Ching Zhu, Katherine A. Hoadley, Jesse R. Raab

**Author notes:** These authors contributed equally to the manuscript (William C. Nenad, Peyton Kuhlers). Corresponding Authors **Address for Correspondence:** Jesse R. Raab, PhD, Department of Genetics, University of North Carolina at Chapel Hill, 120 Mason Farm Rd., Chapel Hill, NC 27599.

## Abstract

**Background:** BRCA1-associated protein 1 (BAP1) is a deubiquitinase, frequently altered in cancers including hepatocellular carcinoma and cholangiocarcinoma. While Bap1 has been shown to play key roles in metabolism, maintenance of tissue homeostasis, and immune cell development, little is known about its normal functions in the liver in vivo. This study aims to identify Bap1 specific effects on the liver’s immune microenvironment and biological functions.

**Methods:** Using AAV8-mediated CRISPR/CAS9 genome editing we generated a mouse hepatocyte-specific model of Bap1 knockout to define the changes that occur in liver biology in an *in vivo* system and characterize how loss of Bap1 alters the liver’s response to injury. Single-cell resolution spatial transcriptomics were performed in conjunction with immunohistochemistry to analyze cell-type composition and immune cell recruitment changes. Bulk RNA-sequencing was performed for further assessment of the impact of Bap1 loss on transcription.

**Results:** Hepatocyte-specific depletion of Bap1 induced transcriptional changes shared with acute injury. We observed a strong dysregulation of inflammatory pathways associated with BAP1 loss. Moreover, the transcriptional response of Bap1 depletion in hepatocytes to damage was markedly different than in control liver, with Bap1-deleted livers showing a decreased hepatocyte identity based on gene expression. Spatial transcriptomics and quantitative texture analysis of immunohistochemistry revealed an altered immune environment prior to damage and an impaired recruitment of immune cells in Bap1 depleted livers after damage.

**Conclusions:** **Using a** hepatocyte-specific Bap1 deletion we identified Bap1 as a critical modulator in the liver’s immune cell response. We show that Bap1 loss leads to an inflammatory environment prior to damage and disrupts the recruitment immune cells. Our quantitative spatial analysis highlights the power of such approaches to characterize the spatial distribution of different cell types in a tissue.
