## Supplemental Table 7 for "BAP1 deletion in hepatocytes primes an inflammatory transcriptional response"

### Sheet: Fibrosis Knockout Scores
Supplementary Table 7A.) Bap1 activity score applied to fibrosis dataset.
	score	Fibrosis_Stage
ccaf2938-eddb-46ec-87d2-53a76e366f52	-704.755	F2
32d11e90-1e90-4d29-9246-d86c9bf6f352	-501.868	0
525f2ba1-c7c3-4476-85d2-54e43180fe2d	-740.758	0
68973f87-6c22-46a8-8443-ef6008e76cfd	-695.986	F2
a35fdb9a-7c31-455a-84aa-a65918d59840	-538.452	F2
f93a382f-5b47-4bb2-9c0c-60e2ace8e190	-651.493	0
2af9eb61-9c08-4d87-99b5-afdaf23ef7e0	-685.523	F2
3f83e60c-1463-4e36-bf79-483b3230f91b	-614.364	F2
532b01e7-51ef-4054-93fb-489ec00f0544	-738.001	F2
4c1e58a3-00d3-4f93-93db-bb3e64780937	-613.829	0
40e64b60-8a67-47c9-8d57-2efbc9c62da3	-777.481	F2
53d2e25d-5fd1-4575-859d-e0babafe242f	-724.351	F3
5912f6a9-bd45-4282-9991-b30fdb0302ff	-595.581	0
2c94c50e-d12d-4dee-a822-2d13f261bf81	-593.122	0
da07fc43-89e1-40a6-b8e7-e35d87cfeed9	-728.575	F2
be9ff596-48cb-4a47-9aa9-f731b825f9f6	-734.648	0
2a819a83-730f-42f0-bb3c-895a5f667cba	-674.49	0
c5f84591-2664-49f7-979b-362676ac45fc	-605.307	F2
913ac544-581b-440e-8d4d-1577b8ce3fdc	-734.067	F2
0a63a5c4-7bf5-4f84-ac77-afb129d3c9c5	-584.299	F2
b3787e76-a6a1-446f-a16a-eb09f3d67159	-603.414	F2
211bb741-63b2-474d-9b5c-0eccb04fa97d	-467.061	0
ec1700d0-9eda-4458-a8cd-2fd79e98e5a3	-696.309	F2
af7d2c39-0ea0-487d-8ad4-96dc18deff4b	-684.236	0
0d21792b-04cf-415a-963c-99355750e126	-709.089	F2
a57a3088-4004-440c-acc7-9bbae943e6ff	-660.132	0
30d772e8-8b92-45ae-8819-52eeb8196c84	-492.518	F1
a7f2898a-d49c-47da-9b93-06b15d362ab6	-441.629	F1
5da73b75-e568-4e31-8d09-eb0b72d54b2b	-686.018	F2
ae383fd9-be56-4154-8b12-c1580a6e43be	-661.491	0
5d8c6263-b2b8-4c0a-9808-82fa4411cb15	-669.557	F2
1c16274e-1d9c-4071-b3bc-f9956969ba69	-800.517	F2
771e4295-95c2-4ed5-80b4-3c9015b8b742	-697.884	0
5fb6fc56-e9e5-4451-95ed-5b5d45ead25b	-639.602	0
2517be31-9803-4b54-8ddb-923399115440	-649.249	0
d4ec86ca-f913-487d-8a4c-35acb49f4115	-610.882	F2
3bf837a6-65fa-4c4f-8f57-666ae2a113c4	-637.878	F2
6bf14e9e-c78d-4214-9a2a-dadae778acd1	-641.261	F2
b72ebdeb-a031-4cf0-a71b-a138879ffb15	-594.231	F2
c1a171ed-8501-4d71-a800-0d76d8bc8ce5	-646.573	F0
95f6893f-b95c-4796-8a49-fcb36945c53e	-590.458	0
09a63892-6c42-45b5-a87c-50da245c8116	-450.831	F0
ea72bc33-e23b-48bc-bf0d-60493c9eb8bc	-742.815	0
0717da62-3a4f-4321-b555-2ffa4cc86dbc	-774.355	F1
77b9575c-ef7f-4acf-bc64-59cb80f24e2e	-592.61	F2
9831739c-8b8d-4f25-b31e-84decb72301e	-650.041	F2
72472180-ad8a-441a-ac36-07cdcf97fc9f	-753.66	F2
8207b707-f068-4b34-b6fa-a4dbaa64fd72	-664.229	F1
e48e1057-84c7-4455-8714-29bd66b00a7c	-611.369	F2
e2b9a8cc-9ddc-4b25-8417-d99146a8175e	-676.747	F2
25d5f6f8-6376-402d-87fd-154d390fef51	-659.433	F0
e93ddfe3-6249-4a47-96dc-0fc49697deda	-537.586	F2
0db3a3dd-12d4-4e8a-9fde-f821d1a0290b	-578.918	F1
61c0404a-3ac9-4e68-9758-e0fd755cca6d	-762.345	F2
3b9982c9-ecbc-49b3-973d-a4d3fcb846e8	-621.673	F2
655394c0-8c68-41e1-a999-d485d729a3b8	-640.389	0
c62bb68e-fb7b-4d67-a142-9616213be37f	-595.416	0
2422a48d-cc30-4bf8-89f8-cd23e07fe0da	-612.522	0
385bd17b-b1e4-4094-a097-384b9351706c	-515.899	0
cb5ab73c-5089-413e-8aa5-b08e77929610	-776.318	F3
c53abf92-e0e2-4dd6-902d-8f88ff1e9040	-764.27	F2
e270620f-37fd-4236-99c2-c571edc0aba3	-592.473	F2
9db79d79-38e7-48a8-b64f-bc5294e772aa	-598.325	F1
afc461cf-dccc-4a0b-8564-6cef2b8d83d9	-549.155	0
a9abcbb2-d90c-4c53-9180-8733c63ec57f	-769.471	F3
2799472c-e0a5-423f-b4fa-16a217b2648e	-665.29	F1
dcfe544b-5f71-491c-befc-fcbd17256c88	-704.622	F2
6540b47a-e0bb-4399-aff4-366e265b30bf	-602.804	F0
e804a9a1-9a18-4d1f-9335-19026384d45d	-687.831	F2
0a1da4c2-2ee3-4edf-a71b-e4a6cdb7856d	-414.61	0
4883c676-f518-43fd-9ecf-f80aee1f99dd	-579.156	F1
e350b851-58da-4440-9d8b-a5e8eb299d9c	-699.673	F3
2baaf38e-6964-4c2b-bb10-8e783cad1c10	-622.301	0
2c11c15a-0c91-4580-a159-6b8307f6ad19	-673.581	0
22ecfc95-8e3d-4be6-a6f2-447ebe1c7615	-580.599	F0
1762293e-84f7-4b03-8a29-664651b3502e	-524.017	0
a804e326-5eeb-4f65-b802-9dee8f9d6ed9	-764.68	F3
9fbd6fa9-e099-4ca7-99d0-899d77b28edc	-606.901	F0
f0e51856-5407-4ffc-995b-12b76d317ab0	-617.887	F1
d01fe5f7-e119-4968-a269-ec3f064568fc	-486.414	0
a46197ce-806c-49ce-b630-eb4c493935ff	-620.146	0
786ce19e-d468-448b-9959-f30e4eeab8d4	-381.877	0
1d71473e-6e35-444a-aa69-fac48f9a542b	-818.612	F2
43f87ce5-27ac-4307-a2f3-cdd1d8edcd3c	-527.124	F2
6403b909-42a0-4a5d-a4e4-fe8180ee2a19	-743.605	F1
37a46596-ac8b-4c72-882e-39188005141f	-627.139	F0
27e67002-fc6a-4944-8a07-fad815c02184	-753.219	F3
f306aa3f-5361-4395-8a4f-5108bcbf44f5	-610.324	F0
929ce227-d5a9-4536-ba72-769b196e69c1	-590.82	0
3a8b87cc-a5ed-40ac-9c5a-5d9546283822	-838.896	F3
2566251c-1b42-4b0d-829b-d999d22e756b	-507.787	F4
b98baaf0-5b06-48e8-ab91-f82f2961fa0d	-809.232	F2
a5091268-6b7f-4a31-a1c9-05635c01ae71	-744.275	F3
b30ee824-e4f1-4a74-a08d-cd66de9fecbb	-660.282	F2
90efa027-f92b-453b-8fdf-4b37180a1985	-384.08	F2
177808c0-59b2-458d-ad55-843f2916f28d	-773.352	0
e8bb33e3-8010-41fd-be87-62e751749dd5	-687.743	F2
8a59dc00-5f82-4232-903e-69b8e7fd3fca	-668.87	F2
721cab73-21cc-4c81-883c-5c92f24e3f4f	-623.492	F3
6e5747ac-f2bd-4599-8fdb-27805e915eb0	-590.622	F3
1b0e6a93-5067-46aa-a028-a1b36e5953ad	-698.476	F2
546ca1c7-8a6d-4cbd-b011-abb7670f4fca	-800.896	F2
caaf946c-51a1-4e2e-9207-0e0f92d45c4f	-798.09	F2
3fe6b891-6611-427b-9ad6-ec69a66a370b	-757.789	F1
4dd03bae-aa0b-42f9-8a71-ab8f772efa24	-726.196	0
82931090-3edf-40fa-93b2-9677c4e174f3	-716.905	F1
c653cc9a-caee-4133-b512-3eb62f6b6c07	-521.05	0
3d7f1cd5-bb83-409f-ab6e-81a2c37566cc	-799.388	0
a2cabfca-d397-47bf-b73d-9a78a43f8cc4	-724.287	F1
fa507968-de4e-4c7c-aad6-90a86646b00c	-561.894	0
06d57036-5f03-4c1d-a935-264a6c75216b	-640.108	F1
472874a7-9ba0-401a-8db0-f8501d165bf1	-623.583	F0
8e65bcf0-7083-4a63-8af6-f8dc95201877	-744.691	0
87b6403e-5e45-47c7-8e9a-0a8456cf0a7e	-620.268	F1
20620890-d449-4c4a-a0d8-53d9f6589204	-724.934	0
d366c9fe-b9bc-4042-bcd0-84da44352cc2	-653.523	F1
dbe20d85-60ec-4d7a-870a-a42b2ed42a2c	-655.477	F4
39cba584-6b36-4b48-8c4f-f8ace6d824b7	-808.638	F0
9283fa4d-f3b1-4a01-95e8-7fed8425f774	-643.054	F2
a3f5a77a-91b0-4ae1-8313-525a29f31ee9	-618.848	0
66c97822-5bc7-4bff-bf94-608c7d72dd43	-557.123	0
46f0f466-320f-4d6b-99c0-aefd74e47d73	-633.167	F2
6d460e9b-2242-4247-aa13-750a6393ff80	-568.91	0
e8995a18-b45f-418a-847f-1fa0995b1dbe	-684.533	F2
f7725a71-cb89-4961-b7c1-78726e4ae0b4	-631.18	F3
960124b8-2a9d-4df4-b7b6-0a322860c8bb	-544.43	F0
c905e907-7baa-43c1-9747-f73e8ce8c84c	-702.731	F1
6d3d66d7-338e-4c14-bd31-086f33fda7d3	-739.858	F3
14068f84-e81c-4b49-a1a9-c005efcab034	-575.17	F3
359a72f5-f938-468a-a6d5-541f39db7a75	-649.366	0
9e356f74-2d14-4935-91c3-500a1cc438a2	-718.012	F1
9e75a76c-9618-4cb3-8b97-58338bc891c4	-608.072	0
606e6c98-8f41-4261-a806-0234edc95b8c	-654.031	F2
eb8ed641-f80c-4a6c-b508-d58842144af6	-598.654	0
083882ba-c406-4a8f-907a-6b2a96ad4066	-931.75	F3
133a9363-cc38-4c57-8230-8737e87c3412	-736.496	0
c0df696c-139f-4ae6-a1d1-524acec5c208	-482.101	F1
bed2b19a-315a-40c2-9711-0fb485096468	-578.114	F2
b552ad15-2053-4298-930c-70ba9a95bc59	-772.976	F0
c01cc026-42ee-4d99-a3cd-b9767b507c71	-798.38	F3
e46a6d28-4df2-4b15-a8f9-1f1a21d101b4	-665.99	F3
7a80d7e5-e6a7-4397-9feb-a2e52ca5995b	-595.019	0
809a1b47-052f-4730-b677-48180d31587d	-764.564	F2
f888124f-0d70-4342-8542-67da5ac8ccd0	-676.557	0
42050127-284c-472a-b6cd-69e25f53085a	-536.647	F2
b53fbb44-24ec-410a-ba1d-286f218e7082	-623.339	F1
31ba0063-a9c3-4237-bd22-e0444e867e3f	-782.35	F2
7ff3e211-b23e-4964-b923-82baa8c0a8ce	-720.207	F3
412707d0-36b3-44b5-b087-233a8e35c693	-734.294	F2
4a943f6e-c183-447c-ab45-4666e4f939ad	-795.962	F3
fc285dbd-12cb-4b2e-884a-4bb2315c3d9c	-589.262	F1
caf2fec2-d176-405a-b685-69f7cd46763d	-751.422	F2
edacaf95-0a87-4562-bb38-87d42562d236	-654.048	F1
b4de289d-892f-4d35-8526-08f439e3ac0b	-629.628	F2
47c07317-01d4-4741-becd-eae0a9fe4b44	-684.163	0
2b143c22-5755-4d5f-8011-8e7cc1a89e41	-736.557	F3
a3ac62b5-a874-4bfe-905f-9a8d9dc2a63e	-524.042	0
f981819d-7ca5-44b4-9228-e1d61dc64111	-634.038	F3
140fd614-6682-4564-abe3-8993d4ea19d4	-577.206	0
bffccd61-120d-4242-b400-8f5b19d75e9a	-609.146	F1
ac467492-9fef-4e07-944f-a9abe222fd13	-743.909	F2
5fd79115-3c61-4386-898f-405e03f138d7	-624.682	F3
0df2be69-bf59-4853-87ff-7dc81d594ea2	-567.977	0
7ab6d419-a67a-4a42-b6ab-c7e2ebae1ba4	-794.883	F2
e38997cb-b060-4674-93b3-08b7aa628893	-813.918	F3
eeb2ed42-2c22-4188-aaba-3aa39bd01139	-678.86	F2
48c3bbe6-da47-4041-a953-e47b624c0dc4	-635.631	0
fa491e95-5bdd-4471-880a-ddd532c4b68d	-500.408	0
8d601a81-4563-4738-8538-e38bd0543975	-462.562	F1
0902a0e3-2ae2-4a0d-84c3-4a354e507669	-605.555	F2
d0b8a841-acab-406f-b9a4-efe85cba02d3	-669.673	F2
16e63108-fa7b-4e84-b37c-8b86de581bf3	-474.983	F0
50408be3-49a1-4833-a88f-44527f9c9198	-674.34	F3
6cf2eb11-95fb-4567-8f9f-e81475164183	-517.478	F2
e7feb909-d75c-46df-aa1b-8b9b613d7180	-776.544	F3
7f05e22c-ca66-49ad-8215-5d6d2bb9b148	-681.64	F1
b008a061-8d72-456d-9e0d-d6b9fddd81fe	-643.413	F1
08fb0fca-b8ef-4206-9fbb-41284fa74be7	-537.66	0
21e28ef9-a424-489d-96de-7a6d87484f49	-607.186	F2
b7ff213d-c198-49b6-8f65-a620a00b8e9e	-629.407	F1
39977b84-f453-4efd-ba66-7a688d95a43c	-699.02	F2
ed022b1f-4670-4d19-a8d3-6dd18aa980b3	-705.47	F3
c74f2058-1e06-4332-8bd0-52092833f779	-688.632	F0
9f369838-28d6-43f7-915b-f165a88298f4	-531.807	0
47babd70-189d-4ff7-9211-8c0e78d1dc3b	-684.498	F3
85dae114-a49f-4363-b3b9-26bf31e077f4	-597.006	F2
cebe7fb1-1c4c-4a3e-8f4a-b8ef50f33eb8	-674.137	F2
2612f307-c97c-4720-82c1-ccbd40e7bb8f	-793.683	0
9320f8c5-26b7-490d-8304-df459df33279	-568.351	F2
af1a9cf2-2e44-41c4-94b4-a0af452227a5	-684.352	F3
eb06f9dc-23bb-4c21-b51a-2b7bcf2844df	-585.366	F3
7caa8237-b995-4f39-81b3-7066d9ec547c	-614.309	F1
3f066005-cbd6-445e-b108-92e7d20b0436	-548.231	F3
27cca548-f08d-416c-9ede-e8fa29a3d489	-601.201	0
0575c8d1-735b-46ce-9e58-04aa10ec9b34	-769.795	F2
31205eea-e782-4999-ab6d-ed3fedbfd912	-550.337	F2
a64ccd91-1f75-4fd9-9623-a616be48876c	-651.474	F3
9c876ab6-4153-4a8c-9a8f-0546bfbae65e	-818.926	F3
70272b08-4480-43e5-be5b-843873b872d1	-421.454	0
f47dfbc0-c717-4576-a98c-0eb90c4c6330	-755.422	F1
76fb23b6-4f17-4cbf-a227-c1a3c4af8a81	-872.843	F2
7f79976e-f50a-40a5-94b7-feeed4b2cced	-582.742	F3
f79b4ee7-721d-4e4b-9db3-7d11cab4a72a	-692.09	F2
60747557-18f3-4605-81da-933995690f86	-642.152	F0
04c6ccfd-cd18-4685-845d-ad671c7cdb5e	-829.9	F1
c2ac6fbc-635f-496b-ba6b-f62b0796df53	-675.308	F2
e72f292c-0c06-4ebf-9bcd-f8360ca35215	-797.109	F3
f56de95e-1001-4a9d-b4b0-70b46e3c6939	-805.909	F3
63bc2e3c-8946-435c-9c32-20e00993721a	-599.468	F1
71d371d1-c024-4d6a-8248-bcdc4749d693	-846.173	F4
34c55ee5-4bc7-4d99-8141-291c47c766da	-655.501	F3
61a984c2-f219-4742-9465-358b94038c7a	-824.182	F1
403ce65a-d3a4-4802-8cb9-4b1cafb88b26	-544.992	F0
905ba9a2-d3cb-4a7b-8453-39ad4b3b8c54	-635.855	F1
e3b21ae7-d20f-450d-821d-90a6183a5a50	-665.733	F0
9a24274e-50e5-4aa3-a095-7a325090eab8	-896.557	F4
08b51356-4b7a-40cb-9479-b305b3e6d3a1	-822.404	F2
fad4cb58-51cb-46d2-afa1-34dba01eb6fc	-773.972	F4
422b4b6b-f63e-4e1c-88d2-37627a272374	-973.22	F3
6cf8f7f5-94f1-4a00-a3c8-2de4b50076c9	-598.629	F3
02ce6010-891b-4f6d-9b59-4844c68aba40	-760.131	F4
e7b43814-b7ce-4cf8-876b-9c62e924f715	-654.816	F2
fb586b8b-a0f3-4384-94fb-cab23c6a83d1	-558.196	0
f885e729-2cb7-4dd5-a5d7-2d106957ebc7	-767.495	F2
38b59e4e-415b-42b0-afa4-985602ff62bd	-703.57	F2
42716a01-9318-4240-baf5-cd8519676445	-631.032	F3
f87e0928-7334-408e-820c-57b44aaa4edc	-651.577	F3
00d228aa-3e41-48dc-b3e7-bb957c9ee688	-721.641	F4
04131e5c-04b3-4953-9d1f-73dd453b8e7a	-599.034	F2
f3375dc7-79f2-43cd-8af6-a08ddf12238f	-503.426	0
566a08f2-a869-441d-a757-0d3da1a58230	-555.109	F2
44a400ca-bd48-4d82-938a-d8d286bdf224	-766.048	F1
d2c5aa82-61f1-483d-a1f3-aeb555da8afe	-731.323	F3
73ab19f4-a4df-43d0-b52a-46e03cd6edc9	-563.875	F1
f9a2f902-c33e-48e5-bd7b-25443bdbd25f	-343.585	0
d0cd0cf1-1a8b-4db7-9a02-5b8b0df60bfc	-463.985	0
802a4306-83d8-44cc-a11b-c75e1da0d87e	-532.044	F2
3effac1a-0944-4fa0-bec0-30086e69199c	-841.859	F2
e3db08f0-8abe-4fe5-b0a7-db85b281f3e9	-791.132	F0
0804098c-e1e0-4b64-8913-d4d8f334fa94	-680.546	F3
bb395005-98d7-4f1a-9492-b5c8804c12d1	-613.914	F2
6717e3a4-24d4-49e5-8ed9-585a19802b82	-692.115	0
fad31515-3b25-498b-b89f-740e08b090c6	-685.681	F3
a65c97d1-56d8-4932-9be9-baaab7017a2f	-825.972	F4
bcb92874-a0e6-4773-910e-42b586577503	-611.796	F3
4ea1529e-1e37-47c6-bb0c-09d1712f495c	-695.341	F2
72b62309-6208-45de-8796-9783dbd38ffd	-551.756	F1
631b1e23-1822-4915-8e4e-f6cce94c8eb5	-546.86	F2
d21ca819-d48e-4a7f-a2d9-38fd80711647	-607.937	F1
9c3ccbcc-b534-4091-b643-9c3ad65c55f1	-629.401	F0
dae5a6ce-ecd1-424c-ab55-d36ae852b673	-841.475	F3
4eed89a0-c820-4441-a91d-7cba50e8c91a	-836.58	F4
cf798565-4464-4d73-909c-e7c19b86b3bf	-453.432	0
12197e96-3dbe-48b7-a628-3c66d68469cb	-606.895	F2
a8bf37ab-a896-4f5e-83e8-d9536da437c9	-708.874	F3
5375f731-9122-45d2-9df0-ee603a1e99df	-623.119	F1
d9634776-e39b-4954-ad71-dddb0cafc85c	-619.805	F1
6b1ab4ce-c2b7-4e49-944f-000f41dc3846	-701.994	F1
b9902c37-0a9a-4276-aa48-e601d0efb528	-638.879	F2
337b81d3-2651-47e7-b374-4746cf82c8bd	-605.091	F3
8485b0a6-957e-4690-9e8f-1aec7c3dfc69	-687.293	0
3b20b425-4f64-4ded-a64b-353a6fb624d1	-727.87	F4
99c7b762-1fef-435b-89c6-83dec4e509e8	-633.858	F2
156693c1-0c7d-41f9-99e2-906b949902d7	-592.993	F1
5e4fcdf3-12bc-4c63-88ec-af6eb4901d86	-878.173	F4
2927b7cf-5d5c-454b-b051-5f1638b896ed	-744.736	F2
faa04563-aac8-4fe2-a90f-817fdc82c261	-792.146	0
ca6a348e-3f8c-47f2-82a8-d435f2273bcc	-740.669	F2
a056ee29-23c8-401e-a705-6539aedcb364	-492.162	F1
7882fe5b-9877-4261-b15d-a73e5a5961ce	-573.952	F1
612d54b3-b2e6-4c93-8806-e210e5a2ec4b	-566.24	F1
bcdfc7a9-36e1-4002-9ce7-a367acb8b788	-576.429	F1
a4003d18-b7e2-4c92-a87f-5aea671582fe	-592.712	F1
54f46003-7a7a-4343-baa0-8f50d6e9414b	-717.549	F3
b92187bc-eaba-40a4-b64e-834621d4a865	-777.375	F3
dd09bd43-6379-45ec-b92c-6355a252b534	-552.482	F1
2fbb5e61-cb12-41fd-b8e2-46ed2c364d6b	-736.159	F3
53597e92-306c-4903-8323-8d2eeaecf447	-655.357	F1
2ce6ce51-46c6-44e8-ab68-403903999ff4	-515.264	F2
ecad59c3-8e4d-4b33-91e6-33b31ccb0fea	-590.495	F3
52bb2c73-b10a-4384-8bfc-91198d086524	-454.249	F1
7cf14748-23ce-4d14-88c7-3af876b6c316	-462.061	F2
5cc59dfe-bfbc-4063-a772-56d99578b1c7	-652.205	F1
8378d83f-2587-45b9-94e7-dac095f9ac21	-720.615	F2
f2e35abc-74c1-4261-b489-097f212d0cb5	-758.641	F2
dd8ea6c9-c6ef-4d51-b801-bf53f42edb79	-585.773	F1
47183bd0-c3f7-45d4-bed9-cffd1d24ca31	-682.251	F2
b5326143-01d8-4bb0-9bd9-1a1c271c0c4f	-638.795	F3
daca175e-7009-4aef-bfae-5de56c738270	-678.559	F2
caa65091-6915-42a8-b640-af46553bdbfd	-581.976	F0
cbfce2c8-b32b-4a5e-b451-4bfd6b3c7835	-620.075	F1
d56eb154-2e74-4c4f-8989-68e5ebb4609a	-647.78	F2
6214af17-cb23-4155-90c9-78bbcfd8ce3d	-923.885	F3
24b490d4-a0b5-4fb7-bdec-590b45db9f66	-933.707	F1
7b9306ac-7e8f-4304-891c-f5e61946bea7	-705.141	F2
d586955d-c071-45bc-9280-6eebd8264a48	-706.151	F3
e25e53ec-c8a6-45b7-9ebe-5f7250a1cb12	-518.956	F2
ef82bdd9-1f23-4244-b065-0834ad35d49a	-805.792	F3
4b4ba3a9-cbcd-49b6-ab4b-5eebb878b83d	-618.999	F1
65e575eb-6254-4277-8e4d-1828ec28ca9a	-594.024	F3
9463b294-0e56-4722-89d7-ce4d9bc0d6d7	-668.851	F1
c738bbc9-f600-43f2-9348-b7af1e42c442	-651.413	F4
7efd4245-4856-4181-867c-98db401df48d	-575.04	F2
0fec0a79-7624-42ad-a323-87c6dcf914fa	-599.203	F1
d25354b5-6710-4520-869f-ff380508aeae	-592.165	F0
8b3c0b61-3cd9-4d17-8c2d-b98282b398cd	-481.564	F0
7c3ba1ed-80df-4555-a2a3-a5aa85a345d4	-543.476	0
81914f02-4c60-4b52-bae0-179af32cff75	-793.916	F3
dd9e524e-fed3-49ed-90f4-3a5da12c5d23	-626.343	F0
bfd7d352-62d1-4863-a418-b3a6e443ee57	-676.087	F3
cd377330-7bdd-4165-bf4f-3c3e4df0f8a8	-748.507	F2
4bf7b207-368d-44d6-a973-1680f10b3aa6	-644.641	F2
caef633d-530a-4991-872e-3a80d7ad7201	-542.177	F1
85521418-5d96-46f1-aacf-60af116f77a7	-533.707	F0
61647f65-5096-44a4-90bf-efc870abdd75	-505.985	F1
6e4d22d4-745d-46e9-a074-702895a62fb6	-793.313	0
64ac7206-483e-4a9c-b8da-c83a5d510f6b	-799.755	F1
78a0e76b-19ce-46da-b0bc-b23e5403674d	-595.759	F1
c4fe3b79-d0c6-4cac-8da4-12999fa42eba	-630.157	F4
16809abb-2f42-4c83-8a46-c391695f0a07	-676.957	F3
ca1fe8b2-866e-469e-954e-5cac0ee6916c	-578.507	F3
bb620958-81ae-4b9d-8336-076257e9af10	-617.368	F0
e3a5f7a6-af9e-4b8b-be0f-1bcbb29b8e63	-770.606	F2
48e909dd-e59c-4afd-bc42-7d5823a78ffb	-858.221	F2
c3a286dc-29c1-4d06-b226-6e96af627232	-663.618	F2
f793464b-ea34-41da-bb4c-e28e4b52a2cc	-637.118	F2
b0fff85b-e573-4848-aa78-ffb92c4146e4	-721.962	F3
62923349-3164-4f58-812f-578a6bada9a6	-560.819	F2
1ca163a3-1e46-4bc7-9041-ce0877583b38	-721.583	F3
899a7efc-0131-406d-9957-4e53928a4e03	-637.431	F3
bfdb311f-66c0-4a3e-b59b-f0a444f6b465	-804.33	F3
cbde01c2-f2da-4117-b5c1-00a8f6144615	-671.654	F3
9da916b5-0e43-46b7-b4a8-9ac6984d2c1c	-712.423	F2
274de6be-6593-4a0d-9b15-7553907eb3b0	-538.92	F1
199a08bb-dc99-487f-ae9a-46c71960f465	-690.661	F3
b87e5c4d-0345-4773-b4ec-0b0f5276ff7f	-647.795	F3
677689df-14eb-4d8c-af73-4a67b0653644	-615.97	F2
eba40f10-de86-49cf-8ed8-6da6669cfbd5	-601.84	F3
68755898-66aa-4996-b4cd-b5d0b65bf3b6	-531.141	F0
323ba0cd-bc7b-4492-abc0-0b77e009779e	-595.31	F0
ae96e2e2-37ea-467c-9ffa-3fe75c91096c	-477.786	F1
4592bbc1-46e9-4149-b5b6-d7388184a0d1	-708.123	F3
a9a280fc-08e9-4646-b6b4-4b355abdc57f	-677.192	F1
9b278a9a-2116-40bc-895c-843cebbb9bee	-650.893	F3
9fb51290-9a1a-4a03-b3b5-437f70282247	-426.694	F0
3696cb7f-52e5-4f01-8517-65fb98f21121	-577.562	F3
32bfd429-42ce-49d3-b380-6f904183cb7b	-727.095	F3
a0b4eea6-d6cc-4f6a-8b0e-ef5b9437c428	-645.301	F1
8968f6ec-fe0c-4d7c-966e-dc1866fa7da5	-726.103	F2
48f7deea-dee8-448a-ad77-506a13b8e633	-484.56	0
4b29d8cc-c719-42db-8a5b-cb1de9cda013	-610.752	F2
40f2c99a-dd68-4939-a306-6b41060ff8ad	-673.247	F0
91bc6d44-41d7-42f1-90cf-cba1712b4899	-653.531	F0
2fa6c311-590e-4ce8-82e1-fd480314d075	-850.308	F3
cac2e317-b49d-4aac-9c22-56b5c4847659	-753.651	F1
dab44eb6-c7d9-4c8e-9b6e-3bfc33ed9000	-881.573	F3
90383a60-fb70-4a6d-8847-b0a298c52c85	-621.421	F1
2faab19f-fb4d-4954-8e80-7cea1d9ce1bf	-675.406	F1
4de13382-1c45-4403-9ad8-904628f97578	-820.653	F3
6f9bd58d-a739-43e6-80c5-0993e76d6628	-793.547	F3
eb61fcfc-8dea-4ea0-91a4-c3bde6a4abb9	-605.813	F3
cbf57920-b58a-48b9-aa12-6310a6f9636e	-646.147	F3
5996f791-24fb-4318-8e61-987e821527ba	-720.355	F3
0579ad6f-d8f1-43a9-90f0-dad7064e5e39	-659.485	F3
4b42510c-1a9e-4808-8600-e0b20966c4fa	-679.527	F3
1f70f7af-46c5-4c25-91f2-d57b8989ddcb	-674.432	F3

### Sheet: Bap1 Knockout Scores
Supplementary Table 7B.) Bap1 activity score applied to hepatic Bap1 loss dataset.
	score	Treatment
x1240.1	-1295.99	CCl4_NTC
x1240.10	-1452.28	CCl4_sgBap1
x1240.2	-1315.49	CCl4_NTC
x1240.3	-1328.16	CCl4_NTC
x1240.4	-1165.11	Veh_NTC
x1240.5	-1140.98	Veh_NTC
x1240.6	-1268.12	Veh_sgBap1
x1240.7	-1256.3	Veh_sgBap1
x1240.8	-1485.63	CCl4_sgBap1
x1240.9	-1417.37	CCl4_sgBap1
